# The ubiquitin ligase STUB1 suppresses tumorigenesis of renal cell carcinomas through regulating YTHDF1 stability

**DOI:** 10.1101/2023.08.23.554462

**Authors:** Siquan Ma, Yi Sun, Guoyao Gao, Jin Zeng, Ke Chen, Zhenyu Zhao

**Affiliations:** Department of Urology, Tongji Hospital, Tongji Medical College, Huazhong University of Science and Technology, Wuhan 430030, P.R.China; Hubei Institute of Urology, Wuhan 430030, P.R.China; Department of Urology, The First Affiliated Hospital of Nanchang University, Nanchang, Jiangxi 330000, P. R. China

**Keywords:** STUB1, YTHDF1, Ubiquitination, ccRCC, Cell migration, Cell invasion

## Abstract

STIP1 homology and U-box protein 1 (STUB1), a key RING family E3 ubiquitin ligase, plays both oncogenic and tumor-suppressive roles in a variety of human cancers. However, the role and mechanism of STUB1 in clear cell renal cell carcinoma (ccRCC) remains poorly defined. Here, we identified YTHDF1 as a novel STUB1 interactor by affinity purification mass spectrometry (AP-MS). STUB1 polyubiquitylates YTHDF1 and promotes YTHDF1 degradation. STUB1 depletion stabilizes YTHDF1 in renal cancer cells. STUB1-knockdown renal cancer cells exhibit increased migration and invasion in YTHDF1 dependent manner. Further study demonstrates that STUB1 knockdown promoted the tumorigenicity of ccRCC in a xenograft model. Clinically, STUB1 expression is down-regulated in ccRCC tissues, and the low expression level of STUB1 was associated with higher tumor stage and poor overall survival in patients with ccRCC. These findings reveal that STUB1 acts as an E3 ubiquitin ligase and promotes degradation of YTHDF1, and STUB1 inhibits the tumorigenicity of ccRCC through ubiquitinating YTHDF1.

**Novelty & Impact Statements:** STUB1 plays both oncogenic and tumor-suppressive roles in a variety of human cancers. Here, the authors demonstrated that STUB1 acts as a tumor suppressor in ccRCC, and the low expression level of STUB1 was associated with higher tumor stage and poor overall survival in patients with ccRCC. In addition, STUB1-knockdown renal cancer cells exhibit increased migration and invasion in YTHDF1 dependent manner. Mechanistically, STUB1 polyubiquitylates YTHDF1 and promotes YTHDF1 degradation.
