## Supplementary Table S1. Proteins found in the StrepII-STUB1 precipitates according to LC-MS analysis for "The ubiquitin ligase STUB1 suppresses tumorigenesis of renal cell carcinomas through regulating YTHDF1 stability"

### Sheet: SI-Table 1
SI-Table 1. Proteins found in the StrepII-STUB1 precipitates according to LC-MS/MS analysis
Gene Symbol	Protein IDs	Entrez ID	Description	Mol weight （kDa）	Number of unique peptides found in StrepII-CHIP AP	Number of unique peptides found in empty vector AP
STUB1	Q9UNE7	10273	STIP1 homology and U-box containing protein 1, E3 ubiquitin protein ligase	34.856	46	22
CLTC	A0A087WVQ6	1213	clathrin, heavy chain (Hc)	192.06	41	17
TXLNG	Q9NUQ3	55787	taxilin gamma	60.585	31	0
HSPH1	A0A024RDQ0	10808	heat shock 105kDa/110kDa protein 1	92.115	31	5
USP19	A5PL36	10869	ubiquitin specific peptidase 19	158.97	29	0
LEMD3	A0A024RBB9	23592	LEM domain containing 3	99.996	29	3
HSP90AA1	K9JA46	3320	heat shock protein 90kDa alpha (cytosolic), class A member 1	84.659	29	11
IRS4	A0A804CF45	8471	insulin receptor substrate 4	133.68	24	15
HSPA1A	P0DMV8	3303	heat shock 70kDa protein 1A	70.051	24	15
POLR2B	C9J2Y9	5431	polymerase (RNA) II (DNA directed) polypeptide B, 140kDa	133.06	23	3
HSP90AB1	A0A024RD80	3326	heat shock protein 90kDa alpha (cytosolic), class B member 1	83.263	23	10
BAG5	Q9UL15	9529	BCL2-associated athanogene 5	51.199	21	0
TXLNA	P40222	200081	taxilin alpha	61.89	20	1
NADSYN1	Q6IA69	55191	NAD synthetase 1	79.284	20	0
BAG2	O95816	9532	BCL2-associated athanogene 2	23.772	19	10
EPRS	P07814	2058	glutamyl-prolyl-tRNA synthetase	170.59	18	4
CLINT1	A0A0S2Z4Y4	9685	clathrin interactor 1	68.259	15	8
SNW1	Q6I9S2	22938	SNW domain containing 1	61.449	13	1
RPRD1B	Q9NQG5	58490	regulation of nuclear pre-mRNA domain containing 1B	36.899	13	0
PRKDC	P78527	5591	protein kinase, DNA-activated, catalytic polypeptide	469.08	13	7
POC5	Q8NA72	134359	POC5 centriolar protein	63.351	13	0
HSPBP1	Q9NZL4	23640	HSPA (heat shock 70kDa) binding protein, cytoplasmic cochaperone 1	39.302	13	4
UNC45A	Q9H3U1	55898	unc-45 myosin chaperone A	103.08	10	5
PRPF19	Q9UMS4	27339	pre-mRNA processing factor 19	55.18	10	2
DPH1	I3L1H5	1801	diphthamide biosynthesis 1	46.93	10	0
CHUK	Q59GT1	1147	conserved helix-loop-helix ubiquitous kinase	82.444	10	2
TNPO3	E9PFH4	23534	transportin 3	96.669	9	6
TELO2	Q9Y4R8	9894	telomere maintenance 2	91.746	9	2
QARS	P47897	5859	glutaminyl-tRNA synthetase	87.798	9	6
GEMIN4	Q9HBB9	50628	gem (nuclear organelle) associated protein 4	118.75	9	5
EDRF1	Q3B7T1	26098	erythroid differentiation regulatory factor 1	138.53	9	1
DNAJC13	O75165	23317	DnaJ (Hsp40) homolog, subfamily C, member 13	254.41	9	0
DDB1	A0A7P0T965	1642	damage-specific DNA binding protein 1, 127kDa	118.09	9	5
HSPA4L	E9PDE8	22824	heat shock 70kDa protein 4-like	91.953	8	1
HSPA2	A0A024R6B5	3306	heat shock 70kDa protein 2	70.02	8	0
FAF2	Q96CS3	23197	Fas associated factor family member 2	52.623	8	5
DNAJB6	O75190	10049	DnaJ (Hsp40) homolog, subfamily B, member 6	36.087	8	3
RPRD1A	A0A024RC37	55197	regulation of nuclear pre-mRNA domain containing 1A	35.719	7	0
QKI	Q96PU8	9444	QKI, KH domain containing, RNA binding	37.67	7	0
NCDN	Q9UBB6	23154	neurochondrin	78.863	7	3
MLF2	Q5U0N1	8079	myeloid leukemia factor 2	28.147	7	0
DPH2	Q9BQC3	1802	DPH2 homolog	52.082	7	0
DNAJC7	Q99615	7266	DnaJ (Hsp40) homolog, subfamily C, member 7	56.44	7	3
DNAJC10	Q8IXB1	54431	DnaJ (Hsp40) homolog, subfamily C, member 10	91.079	7	1
COPB2	H0Y938	9276	coatomer protein complex, subunit beta 2 (beta prime)	101.53	7	3
STAT1	A0A669KB68	6772	signal transducer and activator of transcription 1, 91kDa	87.03	6	4
RAB11A	H3BMH2	8766	RAB11A, member RAS oncogene family	17.668	6	4
PSMC5	Q59GS3	5705	proteasome (prosome, macropain) 26S subunit, ATPase, 5	38.76	6	4
POLR2C	B7Z377	5432	polymerase (RNA) II (DNA directed) polypeptide C, 33kDa	17.48	6	0
NDUFS1	B4DJ81	4719	NADH dehydrogenase (ubiquinone) Fe-S protein 1, 75kDa (NADH-coenzyme Q reductase)	66.921	6	4
HADHB	P55084	3032	hydroxyacyl-CoA dehydrogenase/3-ketoacyl-CoA thiolase/enoyl-CoA hydratase (trifunctional protein), beta subunit	51.294	6	4
CKB	B4DP56	1152	creatine kinase, brain	38.693	6	2
CHORDC1	A0A024R394	26973	cysteine and histidine-rich domain (CHORD) containing 1	37.533	6	2
UBAP2L	B4DZJ6	9898	ubiquitin associated protein 2-like	93.939	5	3
SF1	A0A024R588	7536	splicing factor 1	59.711	5	1
RPS27A	P62979	6233	ribosomal protein S27a	17.965	5	3
RAVER1	A0A087WZ13	125950	ribonucleoprotein, PTB-binding 1	77.843	5	2
RADX	Q6NSI4	55086	RPA1 related single stranded DNA binding protein, X-linked	97.553	5	0
PYCR2	A0A0S2Z5U6	29920	pyrroline-5-carboxylate reductase family, member 2	33.637	5	2
PDCD6IP	Q4W4Y1	10015	programmed cell death 6 interacting protein	96.078	5	3
PCNA	Q6FI35	5111	proliferating cell nuclear antigen	28.715	5	3
LMO7	A0A1P7ZIM8	4008	LIM domain 7	147.21	5	1
IKBKB	O14920	3551	inhibitor of kappa light polypeptide gene enhancer in B-cells, kinase beta	86.563	5	1
HSPA4	V9HW33	3308	heat shock 70kDa protein 4	94.299	5	0
HEATR3	A0A8I5KR70	55027	HEAT repeat containing 3	59.537	5	2
FAR1	B2RDG1	84188	fatty acyl CoA reductase 1	59.382	5	3
CDC5L	B4DSH1	988	cell division cycle 5-like	89.225	5	0
UACA	F5H2B9	55075	uveal autoantigen with coiled-coil domains and ankyrin repeats	150.53	4	2
TUBG1	A0A7P0T9G6	7283	tubulin, gamma 1	55.835	4	2
TTC27	A0A3B3IS02	55622	tetratricopeptide repeat domain 27	40.08	4	0
TM9SF3	Q96JZ5	56889	transmembrane 9 superfamily member 3	62.941	4	2
SPTLC1	A0A024R277	10558	serine palmitoyltransferase, long chain base subunit 1	52.743	4	2
SMPD4	A0A7P0T9J6	55627	sphingomyelin phosphodiesterase 4, neutral membrane (neutral sphingomyelinase-3)	94.923	4	2
SMC4	E9PD53	10051	structural maintenance of chromosomes 4	144.45	4	0
SMAD1	Q15797	4086	SMAD family member 1	52.259	4	0
RASAL2	Q9UJF2	9462	RAS protein activator like 2	128.56	4	0
PYGL	E9PK47	5836	phosphorylase, glycogen, liver	94.069	4	0
NTPCR	Q5TDF0	84284	nucleoside-triphosphatase, cancer-related	25.072	4	2
MAP7D2	B7ZA02	256714	MAP7 domain containing 2	77.014	4	0
LUZP1	A0A024RAC0	7798	leucine zipper protein 1	120.3	4	1
KIF7	Q2M1P5	374654	kinesin family member 7	150.59	4	1
KHDRBS1	B2R7B5	10657	KH domain containing, RNA binding, signal transduction associated 1	48.225	4	2
KARS	Q15046	3735	lysyl-tRNA synthetase	68.047	4	1
IRAK1	D3YTB5	3654	interleukin-1 receptor-associated kinase 1	76.059	4	1
IKBKG	D3DWY2	8517	inhibitor of kappa light polypeptide gene enhancer in B-cells, kinase gamma	26.738	4	0
HLTF	Q59GQ7	6596	helicase-like transcription factor	111.97	4	1
GLUD1	A0A804HKE0	2746	glutamate dehydrogenase 1	51.434	4	2
EXOC6	E7EW84	54536	exocyst complex component 6	81.851	4	1
EPHX1	R4SBI6	2052	epoxide hydrolase 1, microsomal (xenobiotic)	52.948	4	2
EFTUD2	Q8IXJ3	9343	elongation factor Tu GTP binding domain containing 2	95.371	4	1
DNAJA3	B3KM81	9093	DnaJ (Hsp40) homolog, subfamily A, member 3	49.583	4	2
DHX15	B4E0S6	1665	DEAH (Asp-Glu-Ala-His) box helicase 15	89.546	4	1
BAG4	O95429	9530	BCL2-associated athanogene 4	49.593	4	0
ZNF598	Q86UK7	90850	zinc finger protein 598	98.636	3	1
XPO7	D3DSQ7	23039	exportin 7	99.463	3	2
XPO6	H3BPG8	23214	exportin 6	18.151	3	2
VPS35	Q5HYM2	55737	VPS35 retromer complex component	72.044	3	1
VAPA	A8KA83	9218	VAMP (vesicle-associated membrane protein)-associated protein A, 33kDa	27.317	3	1
U2AF1	B5BU08	7307	U2 small nuclear RNA auxiliary factor 1	27.873	3	2
TUBGCP2	A0A804HK74	10844	tubulin, gamma complex associated protein 2	62.464	3	2
TTC37	Q6PGP7	9652	tetratricopeptide repeat domain 37	175.48	3	2
TMOD2	Q4G0W6	29767	tropomodulin 2 (neuronal)	34.523	3	2
TMEM185B	Q9H7F4	79134	transmembrane protein 185B	40.599	3	0
THOC2	Q8NI27	57187	THO complex 2	182.77	3	0
TBRG4	B3KRS4	9238	transforming growth factor beta regulator 4	51.368	3	1
TBL2	E9PF19	26608	transducin (beta)-like 2	45.935	3	2
STOML2	Q9UJZ1	30968	stomatin (EPB72)-like 2	38.534	3	2
SRSF7	A0A0B4J1Z1	6432	serine/arginine-rich splicing factor 7	15.763	3	1
SRP68	Q96K97	6730	signal recognition particle 68kDa	38.223	3	1
SMAD5	Q6I9T1	4090	SMAD family member 5	52.228	3	0
SDCBP	A0A024R7Z5	6386	syndecan binding protein (syntenin)	32.444	3	2
RECQL5	A5YM55	9400	RecQ protein-like 5	108.83	3	0
RBM4	A8K9U0	5936	RNA binding motif protein 4	40.283	3	2
RBBP7	E9PC52	5931	retinoblastoma binding protein 7	46.938	3	1
RARS2	Q5T160	57038	arginyl-tRNA synthetase 2, mitochondrial	65.505	3	2
PTPRF	P10586	5792	protein tyrosine phosphatase, receptor type, F	212.88	3	1
PTPN1	B4DSN5	5770	protein tyrosine phosphatase, non-receptor type 1	41.26	3	1
PSMD6	Q15008	9861	proteasome (prosome, macropain) 26S subunit, non-ATPase, 6	45.531	3	2
PSMD11	O00231	5717	proteasome (prosome, macropain) 26S subunit, non-ATPase, 11	47.463	3	2
PSMC6	H0YJC0	5706	proteasome (prosome, macropain) 26S subunit, ATPase, 6	29.541	3	2
PSMA5	Q5U0A0	5686	proteasome (prosome, macropain) subunit, alpha type, 5	26.425	3	2
PRKAR2A	A0A0S2Z472	5576	protein kinase, cAMP-dependent, regulatory, type II, alpha	43.066	3	2
PPP6C	A0A024R861	5537	protein phosphatase 6, catalytic subunit	35.144	3	2
PPP1R12B	O60237	4660	protein phosphatase 1, regulatory subunit 12B	110.4	3	1
POLR2E	A0A087WVZ9	5434	polymerase (RNA) II (DNA directed) polypeptide E, 25kDa	21.459	3	1
PIK3C2A	L7RRS0	5286	phosphatidylinositol-4-phosphate 3-kinase, catalytic subunit type 2 alpha	190.68	3	0
PFKM	B4E162	5213	phosphofructokinase, muscle	66.783	3	1
PFAS	A8K9T9	5198	phosphoribosylformylglycinamidine synthase	144.64	3	0
PDS5A	G1UI16	23244	PDS5 cohesin associated factor A	150.83	3	2
NIPSNAP1	F8WCR5	8508	nipsnap homolog 1 (C. elegans)	14.501	3	2
NCAPG	Q9BPX3	64151	non-SMC condensin I complex, subunit G	114.33	3	2
MRE11A	Q05D78	4361	MRE11 homolog, double strand break repair nuclease A	59.724	3	1
MLF1	Q2TLE4	4291	myeloid leukemia factor 1	27.614	3	0
MAP2K2	P36507	5605	mitogen-activated protein kinase kinase 2	44.424	3	1
MAIP1	Q8WWC4	79568	matrix AAA peptidase interacting protein 1	32.544	3	2
LTV1	Q96GA3	84946	LTV1 ribosome biogenesis factor	54.854	3	1
ISYNA1	B7Z3K3	51477	inositol-3-phosphate synthase 1	38.821	3	1
HSD17B11	D6RCD0	51170	hydroxysteroid (17-beta) dehydrogenase 11	28.102	3	1
HELLS	A0A087WSW7	3070	helicase, lymphoid-specific	81.035	3	0
HAT1	O14929	8520	histone acetyltransferase 1	49.54	3	2
GPD2	B7Z601	2820	glycerol-3-phosphate dehydrogenase 2 (mitochondrial)	55.739	3	2
GEMIN5	Q8TEQ6	25929	gem (nuclear organelle) associated protein 5	168.59	3	0
G3BP1	Q13283	10146	GTPase activating protein (SH3 domain) binding protein 1	52.164	3	1
FMNL2	Q96PY5	114793	formin-like 2	123.32	3	2
ERCC2	A8MX75	2068	excision repair cross-complementation group 2	80.511	3	0
ERAL1	O75616	26284	Era-like 12S mitochondrial rRNA chaperone 1	48.349	3	2
EHD4	A0A024R9N6	30844	EH-domain containing 4	61.174	3	2
ECPAS	B3KXF2	23392	Ecm29 proteasome adaptor and scaffold	145.37	3	0
DNM2	P50570	1785	dynamin 2	98.063	3	2
DNAJB12	J3KPS0	54788	DnaJ (Hsp40) homolog, subfamily B, member 12	45.489	3	1
DNAJB1	Q6FI51	3337	DnaJ (Hsp40) homolog, subfamily B, member 1	38.01	3	1
DHRS7B	A0A0C4DGQ8	25979	dehydrogenase/reductase (SDR family) member 7B	33.524	3	1
CNN3	Q15417	1266	calponin 3, acidic	36.413	3	1
CLN6	A0A0S2Z5D0	54982	ceroid-lipofuscinosis, neuronal 6, late infantile, variant	19.299	3	2
CLASP2	O75122	23122	cytoplasmic linker associated protein 2	141.06	3	1
CEP55	H0Y432	55165	centrosomal protein 55kDa	24.594	3	1
CDC37L1	B1AL69	55664	cell division cycle 37-like 1	35.58	3	0
CAND2	O75155	23066	cullin-associated and neddylation-dissociated 2 (putative)	135.25	3	0
AHSA1	H0YJ63	10598	AHA1, activator of heat shock 90kDa protein ATPase homolog 1 (yeast)	10.031	3	2
ZWILCH	Q9H900	55055	zwilch kinetochore protein	67.213	2	1
ZC3H14	G3V256	79882	zinc finger CCCH-type containing 14	68.349	2	0
YWHAG	B3KNB4	7532	tyrosine 3-monooxygenase/tryptophan 5-monooxygenase activation protein, gamma	28.242	2	1
YTHDF1	B3KTL8	54915	YTH N(6)-methyladenosine RNA binding protein 1	60.872	2	1
YES1	B2RA70	7525	YES proto-oncogene 1, Src family tyrosine kinase	60.831	2	0
USP7	B7Z7T5	7874	ubiquitin specific peptidase 7 (herpes virus-associated)	92.804	2	1
UFL1	B7ZAY8	23376	UFM1-specific ligase 1	33.568	2	1
UBAP2	B4E0R5	55833	ubiquitin associated protein 2	87.925	2	1
U2SURP	E7ET15	23350	U2 snRNP-associated SURP domain containing	118.25	2	1
TUBB8	Q3ZCM7	347688	tubulin, beta 8 class VIII	49.775	2	1
TUBB6	Q9BUF5	84617	tubulin, beta 6 class V	49.857	2	1
TUBB2B	A0A384MEE3	347733	tubulin, beta 2B class IIb	49.953	2	1
TSPAN3	H0YKJ9	10099	tetraspanin 3	18.349	2	0
TRIM4	H7C0Q6	89122	tripartite motif containing 4	23.413	2	1
TRIM32	Q5JVY0	22954	tripartite motif containing 32	19.188	2	0
TPX2	B3KM90	22974	TPX2, microtubule-associated	69.758	2	0
TMPO	P42166	7112	thymopoietin	75.491	2	1
STX12	B1AJQ6	23673	syntaxin 12	24.576	2	1
SRP54	G3V4F7	6729	signal recognition particle 54kDa	48.67	2	0
SRM	P19623	6723	spermidine synthase	33.824	2	1
SOAT1	B1APM4	6646	sterol O-acyltransferase 1	29.892	2	1
SMTN	Q59F18	6525	smoothelin	55.808	2	0
SLC30A7	H0Y362	148867	solute carrier family 30 (zinc transporter), member 7	9.8382	2	1
SFXN4	Q6P4A7	119559	sideroflexin 4	37.998	2	0
RRM2	A0A286YFD6	6241	ribonucleotide reductase M2	42.906	2	1
RRM1	B4DXD1	6240	ribonucleotide reductase M1	52.033	2	1
RPTOR	Q8N122	57521	regulatory associated protein of MTOR, complex 1	149.04	2	1
RPAP2	Q8IXW5	79871	RNA polymerase II associated protein 2	69.508	2	0
RIC8A	E9PSI0	60626	RIC8 guanine nucleotide exchange factor A	20.742	2	1
RHOC	P08134	389	ras homolog family member C	22.006	2	0
RBM27	Q9P2N5	54439	RNA binding motif protein 27	118.72	2	0
RBM25	Q16083	58517	RNA binding motif protein 25	11.209	2	0
RAB6A	Q6FGX3	5870	RAB6A, member RAS oncogene family	23.549	2	1
QRICH1	A1L3Z9	54870	glutamine-rich 1	86.435	2	1
PES1	B3KXD6	23481	pescadillo ribosomal biogenesis factor 1	51.464	2	1
OXA1L	A0A384NLA7	5018	oxidase (cytochrome c) assembly 1-like	48.547	2	1
OSBPL8	A0A024RBB8	114882	oxysterol binding protein-like 8	101.19	2	1
NUP188	Q5SRE5	23511	nucleoporin 188kDa	196.04	2	0
NT5DC2	Q9H857	64943	5'-nucleotidase domain containing 2	60.718	2	0
NDUFV1	G3V0I5	4723	NADH dehydrogenase (ubiquinone) flavoprotein 1, 51kDa	50.054	2	1
NCAPG2	Q9NXD3	54892	non-SMC condensin II complex, subunit G2	101.8	2	0
NCAPD2	B3KMS0	9918	non-SMC condensin I complex, subunit D2	157.19	2	1
METTL13	B3KNM8	51603	methyltransferase like 13	68.656	2	1
LUC7L2	A0A0A6YYJ8	51631	LUC7-like 2 pre-mRNA splicing factor	54.223	2	1
IPO11	F8WDV0	51194	importin 11	99.707	2	1
IDH3G	E9PF84	3421	isocitrate dehydrogenase 3 (NAD+) gamma	31.422	2	1
IARS2	A8K5W7	55699	isoleucyl-tRNA synthetase 2, mitochondrial	105.94	2	1
HSP90AB2P	Q58FF8	391634	heat shock protein 90 alpha family class B member 2, pseudogene	44.348	2	1
HSD17B7	Q9NRW5	51478	hydroxysteroid (17-beta) dehydrogenase 7	24.756	2	1
HAX1	A0A0S2Z565	10456	HCLS1 associated protein X-1	26.099	2	1
HAUS6	Q7Z4H7	54801	HAUS augmin-like complex, subunit 6	108.62	2	0
GPN1	Q9HCN4	11321	GPN-loop GTPase 1	41.74	2	0
GJA1	Q59GT9	2697	gap junction protein, alpha 1, 43kDa	66.933	2	0
GIGYF2	Q6Y7W6	26058	GRB10 interacting GYF protein 2	150.07	2	0
GIGYF1	O75420	64599	GRB10 interacting GYF protein 1	114.6	2	1
G3BP2	A0A7I2V382	9908	GTPase activating protein (SH3 domain) binding protein 2	8.2984	2	1
FTSJ1	B3KN91	24140	FtsJ RNA methyltransferase homolog 1 (E. coli)	35.895	2	1
FEN1	B4DWZ4	2237	flap structure-specific endonuclease 1	38.791	2	0
FASTKD5	Q7L8L6	60493	FAST kinase domains 5	86.573	2	0
FAM83H	J3KPS2	286077	family with sequence similarity 83, member H	96.337	2	0
ELP3	B4DXV1	55140	elongator acetyltransferase complex subunit 3	48.062	2	0
EIF3E	A0A7I2V5P9	3646	eukaryotic translation initiation factor 3, subunit E	39.189	2	1
EIF3A	Q05BS0	8661	eukaryotic translation initiation factor 3, subunit A	74.666	2	1
EIF2S3	P41091	1968	eukaryotic translation initiation factor 2, subunit 3 gamma, 52kDa	51.109	2	0
EIF2B4	Q9Y3W7	8890	eukaryotic translation initiation factor 2B, subunit 4 delta, 67kDa	43.712	2	1
DIS3	F2Z2C0	22894	DIS3 homolog, exosome endoribonuclease and 3'-5' exoribonuclease	63.616	2	1
DGCR14	Q96DF8	8220	DiGeorge syndrome critical region gene 14	52.567	2	1
CUL3	B7Z600	8452	cullin 3	63.309	2	1
CPT1A	B2RAQ8	1374	carnitine palmitoyltransferase 1A (liver)	88.339	2	0
COQ5	Q5HYK3	84274	coenzyme Q5, methyltransferase	37.14	2	1
CHTF18	E7EXA6	63922	chromosome transmission fidelity factor 18	107.43	2	1
CHD1L	A0A0A0MRH8	9557	chromodomain helicase DNA binding protein 1-like	83.719	2	1
CDK4	F8VZZ0	1019	cyclin-dependent kinase 4	20.959	2	0
CDC37	K7EQA9	11140	cell division cycle 37	27.435	2	0
CCAR1	F5H1H2	55749	cell division cycle and apoptosis regulator 1	75.724	2	0
BAG6	A0A0G2JL47	7917	BCL2-associated athanogene 6	113.46	2	0
BAG3	C9JFK9	9531	BCL2-associated athanogene 3	34.759	2	0
ATP6V0D1	J3QL14	9114	ATPase, H+ transporting, lysosomal 38kDa, V0 subunit d1	26.705	2	0
ATG9A	H7C1G6	79065	autophagy related 9A	26.759	2	0
ATAD3B	Q5T9A4	83858	ATPase family, AAA domain containing 3B	72.572	2	0
ARHGEF2	D3DVA5	9181	Rho/Rac guanine nucleotide exchange factor (GEF) 2	116	2	1
ANLN	B4DSL6	54443	anillin actin binding protein	110.85	2	0
ANKRD28	O15084	23243	ankyrin repeat domain 28	112.96	2	0
AMBRA1	A0A075B6T1	55626	autophagy/beclin-1 regulator 1	129.6	2	0
ABL2	P42684	27	ABL proto-oncogene 2, non-receptor tyrosine kinase	128.34	2	0
ABCF3	B4DRU9	55324	ATP-binding cassette, sub-family F (GCN20), member 3	75.573	2	1
ABCB7	A0A2R8Y473	22	ATP-binding cassette, sub-family B (MDR/TAP), member 7	71.169	2	1
AARS	A0A6Q8PFK3	16	alanyl-tRNA synthetase	85.546	2	1

### Sheet: SI-Table 2
SI-Table 2. GO analysis of StrepII-CHIP precipitates identified by LC-MS/MS
source	term_name	term_id	adjusted_p_value	negative_log10_of_adjusted_p_value	term_size	query_size	intersection_size	effective_domain_size	intersections
GO:CC	transferase complex, transferring phosphorus-containing groups	GO:0061695	5.44159e-06	5.26427	318	235	18	21690	POLR2B,SNW1,RPRD1B,PRKDC,CHUK,RPRD1A,POLR2C,PCNA,IKBKB,IKBKG,RECQL5,PRKAR2A,POLR2E,PIK3C2A,PFKM,ERCC2,RPAP2,CDK4
GO:CC	nuclear speck	GO:0016607	0.000357953	3.44617	421	235	18	21690	HSPA1A,SNW1,UNC45A,PRPF19,RADX,CDC5L,SMC4,EFTUD2,DHX15,U2AF1,THOC2,SRSF7,RBM4,ZC3H14,SRP54,RBM27,RBM25,NCAPG2
GO:CC	condensin complex	GO:0000796	0.000375519	3.42537	8	235	4	21690	SMC4,NCAPG,NCAPG2,NCAPD2
GO:CC	organelle envelope	GO:0031967	0.000412984	3.38407	1270	235	34	21690	TXLNG,LEMD3,TNPO3,NDUFS1,HADHB,RPS27A,LMO7,SMPD4,SMAD1,XPO7,VAPA,STOML2,SDCBP,PTPN1,MAIP1,GPD2,ERAL1,DNAJB12,TMPO,SFXN4,OXA1L,OSBPL8,NUP188,NDUFV1,IPO11,HAX1,CPT1A,COQ5,CDK4,CCAR1,ATG9A,ATAD3B,AMBRA1,ABCB7
GO:CC	RNA polymerase II, holoenzyme	GO:0016591	0.00376395	2.42436	95	235	8	21690	POLR2B,RPRD1B,RPRD1A,POLR2C,RECQL5,POLR2E,ERCC2,RPAP2
GO:CC	serine/threonine protein kinase complex	GO:1902554	0.00548163	2.26109	131	235	9	21690	SNW1,PRKDC,CHUK,PCNA,IKBKB,IKBKG,PRKAR2A,ERCC2,CDK4
GO:CC	chromosome, telomeric region	GO:0000781	0.00641774	2.19262	168	235	10	21690	POLR2B,PRKDC,TELO2,DDB1,PCNA,THOC2,RBBP7,MRE11A,HAT1,FEN1
GO:CC	inclusion body	GO:0016234	0.00836113	2.07773	77	235	7	21690	STUB1,HSPA1A,HSP90AB1,BAG5,PSMC5,PSMC6,BAG3
GO:CC	cytoplasmic stress granule	GO:0010494	0.012626	1.89873	82	235	7	21690	UBAP2L,RBM4,G3BP1,YTHDF1,RPTOR,GIGYF2,G3BP2
GO:CC	nuclear DNA-directed RNA polymerase complex	GO:0055029	0.0206375	1.68534	120	235	8	21690	POLR2B,RPRD1B,RPRD1A,POLR2C,RECQL5,POLR2E,ERCC2,RPAP2
GO:CC	chaperone complex	GO:0101031	0.0322311	1.49172	41	235	5	21690	STUB1,HSP90AB1,BAG2,CDC37,BAG3
GO:CC	proteasome complex	GO:0000502	0.0331066	1.48009	66	235	6	21690	PSMC5,PSMD6,PSMD11,PSMC6,PSMA5,ECPAS
GO:CC	IkappaB kinase complex	GO:0008385	0.0415356	1.38158	9	235	3	21690	CHUK,IKBKB,IKBKG
GO:CC	eukaryotic translation initiation factor 3 complex, eIF3e	GO:0071540	0.0483025	1.31603	2	235	2	21690	EIF3E,EIF3A
GO:CC	ribonucleoside-diphosphate reductase complex	GO:0005971	0.0483025	1.31603	2	235	2	21690	RRM2,RRM1
